# Plasma Growth Hormone Pulses Induce Male-biased Pulsatile Chromatin Opening and Epigenetic Regulation in Adult Mouse Liver

**DOI:** 10.1101/2023.08.21.554153

**Authors:** Andy Rampersaud, Jeannette Connerney, David J. Waxman

**Author notes:** Address correspondence to: Dr. David J. Waxman, Dept. of Biology, Boston University 5 Cummington Mall, Boston, MA 02215 USA.

## Abstract

Sex-differences in plasma growth hormone (GH) profiles, pulsatile in males and persistent in females, regulate sex differences in hepatic STAT5 activation linked to sex differences in gene expression and liver disease susceptibility, but little is understood about the fundamental underlying, GH pattern-dependent regulatory mechanisms. Here, DNase hypersensitivity site (DHS) analysis of liver chromatin accessibility in a cohort of 18 individual male mice established that the endogenous male rhythm of plasma GH pulse-stimulated liver STAT5 activation induces dynamic, repeated cycles of chromatin opening and closing at several thousand liver DHS and comprises a novel mechanism conferring male bias to liver chromatin accessibility. Strikingly, a single physiological replacement dose of GH given to hypophysectomized male mice restored, within 30 min, liver STAT5 activity and chromatin accessibility at 83% of the pituitary hormone-dependent dynamic male-biased DHS. Sex-dependent transcription factor binding patterns and chromatin state analysis identified key genomic and epigenetic features distinguishing this dynamic, STAT5-driven mechanism of male-biased chromatin opening from a second GH-dependent mechanism operative at static male-biased DHS, which are constitutively open in male liver. Dynamic but not static male-biased DHS adopt a bivalent-like epigenetic state in female liver, as do static female-biased DHS in male liver, albeit using distinct repressive histone marks in each sex, namely, H3K27me3 at female-biased DHS in male liver, and H3K9me3 at male-biased DHS in female liver. Moreover, sex-biased H3K36me3 marks are uniquely enriched at static sex-biased DHS, which may serve to keep these sex-dependent hepatocyte enhancers free of H3K27me3 repressive marks and thus constitutively open. Pulsatile chromatin opening stimulated by endogenous, physiological hormone pulses is thus one of two distinct GH-determined mechanisms for establishing widespread sex differences in hepatic chromatin accessibility and epigenetic regulation, both closely linked to sex-biased gene transcription and the sexual dimorphism of liver function.
