## Supplementary material for "Plasma Growth Hormone Pulses Induce Male-biased Pulsatile Chromatin Opening and Epigenetic Regulation in Adult Mouse Liver": Tables S1-S4: Table_S1_Seq sample lists.xlsx

### Sheet: Table S1
Table S1. Summary of DNase-seq analysis. Shown are the total and mapped read counts for the DNase-seq samples prepared and analyzed in this study, the number of DHS peaks discovered in each sample by MACS2, and the fraction of sequence reads found in the sample's respective peak list. The data for the pituitary-intact male liver (STAT5-high and STAT5-low) samples and the GH time-course mouse live…
1. Experiment	Pooled libray SAMPLE ID	Number of biological replicate libraries (n=1 liver per DNase-seq library)	Sample Description	TOTAL READ COUNT	MAPPED READ COUNT	MAPPED READ RATIO	MACS2 PEAK COUNT	READ IN PEAK COUNT	READ IN PEAK RATIO
Pituitary-intact male liver (STAT5-high and STAT5-low) samples	Male_Hi_combined	8	Male_STAT5_High	175671072	128261214	0.7301	64467	27424804	0.213
	Male_Lo_combined	10	Male_STAT5_Low	249742059	184056677	0.7369	74444	45208735	0.2447
2. Experiment	Pooled Library SAMPLE ID	Number of biological replicate sequencing libraries (n=3 independent livers per DNase-seq library)	Liver group description	TOTAL READ COUNT	MAPPED READ COUNT	MAPPED READ RATIO	MACS2 PEAK COUNT	READ IN PEAK COUNT	READ IN PEAK RATIO
GH time-course mouse liver (hypophysectomized (hypox) and GH treated) samples	G92_M7M8_G93_M9M18	4	Pituitary-intact female_combined	93867064	67960258	0.724	46900	9557094	0.1401
	G103_M1M2	2	Hypox male_combined	71143726	50924322	0.7157	32322	5656868	0.1106
	G92_M11M12	2	Hypox female_combined	42813459	30203763	0.7054	28434	3608318	0.1184
	G92_M13M14	2	Hypox male + GH 30 min_combined	45325932	31505182	0.695	29039	3212899	0.1012
	G92_M15M16	2	Hypox male + GH 90 min_combined	45463293	31862674	0.7008	30455	3900768	0.1214
	G92_M17M18	2	Hypox male + GH 240 min_combined	40305612	28278436	0.7016	30382	3535414	0.1241
Biological replicates for the pituitary-intact male liver (STAT5-high and STAT5-low) sequencing samples:
3. Experiment	DNase-seq sequencing Library SAMPLE ID	Number of livers per DNase-seq library	Liver group description	TOTAL READ COUNT	MAPPED READ COUNT	MAPPED READ RATIO	MACS2 PEAK COUNT	READ IN PEAK COUNT	READ IN PEAK RATIO
STAT5-high samples (n=8)	G74A_M3	1	Male_STAT5_High	18574477	13769401	0.7413	37782	3356377	0.2429
	G74A_M4	1	Male_STAT5_High	22427628	16512278	0.7362	39725	3136205	0.1893
	G92_M1	1	Male_STAT5_High	20162882	14624910	0.7253	30308	2047138	0.1393
	G92_M2	1	Male_STAT5_High	22325991	15557809	0.6968	18666	1025549	0.0658
	G92_M3	1	Male_STAT5_High	22471549	16701220	0.7432	35685	3478552	0.2076
	G99_M6	1	Male_STAT5_High	22807963	16747684	0.7342	35148	2970178	0.1766
	G99_M8	1	Male_STAT5_High	24061113	17431738	0.7244	31947	2554475	0.1459
	G99_M10	1	Male_STAT5_High	22839469	16916174	0.7406	37749	3142711	0.1851
STAT5-low samples (n=10)	G74A_M5	1	Male_STAT5_Low	17134773	12847139	0.7497	33050	2319839	0.1799
	G74A_M6	1	Male_STAT5_Low	23894374	17583153	0.7358	36788	3447027	0.1951
	G74A_M7	1	Male_STAT5_Low	23584995	17430156	0.739	38873	3623176	0.2073
	G74A_M8	1	Male_STAT5_Low	31430898	23297112	0.7412	37158	3311740	0.1415
	G74A_M9	1	Male_STAT5_Low	29564149	21447648	0.7254	40522	3802965	0.1765
	G92_M4	1	Male_STAT5_Low	25096174	18024048	0.7181	29619	2308740	0.1277
	G92_M6	1	Male_STAT5_Low	22546648	16933776	0.751	45137	4174371	0.2461
	G99_M7	1	Male_STAT5_Low	25581622	19023991	0.7436	41978	4701975	0.2459
	G99_M9	1	Male_STAT5_Low	24760591	18207153	0.7353	36203	3527882	0.1928
	G99_M11	1	Male_STAT5_Low	26147835	19262501	0.7366	39811	3806686	0.1968
Replicates for the GH time-course mouse liver samples
4. Experiment	Library SAMPLE ID	Number of biological replicate livers per DNase-seq library	Liver group description	TOTAL READ COUNT	MAPPED READ COUNT	MAPPED READ RATIO	MACS2 PEAK COUNT	READ IN PEAK COUNT	READ IN PEAK RATIO
Female_Control	G92_M7	3	Pituitary-intact female	23497206	16662869	0.7091	28645	2154735	0.1289
	G92_M8	3	Pituitary-intact female	23727877	16786142	0.7074	23933	1576419	0.0935
	G93_M9	3	Pituitary-intact female	17830246	13036294	0.7311	21576	998274	0.0763
	G93_M18	3	Pituitary-intact female	28811735	21474953	0.7453	35844	3145761	0.1459
Male_Hypox	G103_M1	3	Hypox male	24040941	17354139	0.7218	23909	1878482	0.1078
	G103_M2	3	Hypox male	47102785	33570183	0.7127	26367	3230847	0.0958
Female_Hypox	G92_M11	3	Hypox female	19658365	13701916	0.697	17684	1121851	0.0812
	G92_M12	3	Hypox female	23155094	16501847	0.7126	25588	2171212	0.1303
Male_Hypox_GH_30min	G92_M13	3	Hypox male + GH 30 min	21512075	14884715	0.6919	22205	1458546	0.0972
	G92_M14	3	Hypox male + GH 30 min	23813857	16620467	0.6979	21431	1419691	0.0848
Male_Hypox_GH_90min	G92_M15	3	Hypox male + GH 90 min	24175674	17095510	0.7071	25047	2025972	0.1179
	G92_M16	3	Hypox male + GH 90 min	21287619	14767164	0.6936	20957	1482527	0.0991
Male_Hypox_GH_240min	G92_M17	3	Hypox male + GH 240 min	19365843	13704054	0.7076	28073	2072332	0.15
	G92_M18	3	Hypox male + GH 240 min	20939769	14574382	0.696	18875	1128476	0.0769
