## Supplementary material for "Plasma Growth Hormone Pulses Induce Male-biased Pulsatile Chromatin Opening and Epigenetic Regulation in Adult Mouse Liver": Tables S5-S10: Table_S6_DNase-seq aggregate plots.xlsx

### Sheet: Table S6
Table S6 - Summary of DNase-seq aggregate plots - Shown is the maximum value for each DNase-I cut site aggregate plot for each of the DNase-seq samples indicated, organized by manuscript figure number. Briefly, normalized DNase-I cut site aggregate plots were generated using input DNase-seq datasets (columns C-H) and a set of input genomic regions (DHS sequences) (columns A-B) used for read count…
Genomic regions	Number of DHS sites	DNase-seq aggregate plot: peak value
Fig. 2D	Total_sites	male STAT5-high	male STAT5-low	female control
STAT5_High_diffReps	2831	1720.18	464.871	855.157
STAT5_Low_diffReps	123	280.87	839.345	615.794
Fig. 3A	Total_sites	male STAT5-high	male STAT5-low	female control
Male_Biased_DHS_with_STAT5	1307	1595.88	666.228	573.221
Male_Biased_DHS_without_STAT5	1422	651.536	545.256	275.944
Sex_Indep_DHS_with_STAT5	12712	1410.94	1239.69	1667.88
Sex_Indep_DHS_without_STAT5	53404	471.576	519.116	478.535
male_bias_dynamic_834	834	1847.83	487.732	558.125
male_bias_static_1895	1895	774.976	655.524	356.33
female_bias_static_1359	1359	236.945	270.912	682.863
sex_indep_static_64584	64584	630.606	661.093	699.186
Fig. S1C	Total_sites	male STAT5-high	male STAT5-low	female control
male_bias_dynamic_any_STAT5_TFBS	710	1929.67	487.257	580.96
male_bias_dynamic_none	124	1382	500.695	435.817
male_bias_static_any_STAT5_TFBS	597	1184.45	879.464	563.593
male_bias_static_none	1298	585.044	550.885	259.782
female_bias_static_any_STAT5_TFBS	258	381.929	403.857	1265.26
female_bias_static_none	1101	201.633	240.744	551.558
sex_indep_dynamic_any_STAT5_TFBS	1239	1969.92	754.96	1469.6
sex_indep_dynamic_none	293	856.792	446.381	584.391
sex_indep_static_any_STAT5_TFBS	11473	1350.24	1291.47	1690.14
sex_indep_static_none	53111	469.265	519.523	477.695
Fig. 5A	Total_sites	MHx	MHx+GH30min	MHx+GH90min	MHx+GH240min	Female_Control	FHx
male_bias_dynamic_834	834	196.582	1885.91	1863.6	694.506	544.958	349.973
male_bias_static_1895	1895	281.692	540.343	437.753	478	344.87	264.648
female_bias_static_1359	1359	292.72	233.727	183.372	275.994	672.292	329.284
sex_indep_static_64584	64584	565.942	619.96	606.402	676.48	684.618	652.44
Fig. 5B	Total_sites	MHx	MHx+GH30min	MHx+GH90min	MHx+GH240min	Female_Control	FHx
Male_Biased_DHS_with_STAT5	1307	279.934	1525.22	1420.5	702.501	557.812	347.231
Male_Biased_DHS_without_STAT5	1422	234.571	429.354	369.452	390.488	266.353	227.922
Sex_Indep_DHS_with_STAT5	12712	1053.22	1552.11	1408.12	1451.33	1637.64	1287.9
Sex_Indep_DHS_without_STAT5	53404	446.694	441.238	454.928	503.538	467.552	504.861
Fig. 5C (and see above, right)	Total_sites	MHx	MHx+GH30min	MHx+GH90min	MHx+GH240min	Female_Control	FHx
STAT5_High_diffReps_1	2831	271.663	2079.05	2006.51	875.241	837.56	518.262
STAT5_Low_diffReps_1	123	512.897	160.289	127.702	444.816	608.38	476.728
Fig. S4	Total_sites	MHx	MHx+GH30min	MHx+GH90min	MHx+GH240min	Female_Control	FHx
male_bias_dynamic_any_STAT5_TFBS	710	196.287	1992.28	1960.47	719.183	564.009	328.431
male_bias_dynamic_none	124	219.791	1297.53	1329.29	585.33	429.804	440.677
male_bias_static_any_STAT5_TFBS	597	372.707	956.15	770.75	691.984	560.235	378.006
male_bias_static_none	1298	237.965	344.319	277.907	373.475	248.817	209.078
female_bias_static_any_STAT5_TFBS	258	436.268	421.406	300.278	475.174	1254.45	508.996
female_bias_static_none	1101	262.309	190.372	160.804	230.447	536.029	284.334
sex_indep_dynamic_any_STAT5_TFBS	1239	537.119	2520.4	2464.77	1312.08	1438.49	896.139
sex_indep_dynamic_none	293	393.974	984.426	998.426	642.881	585.537	551.838
sex_indep_static_any_STAT5_TFBS	11473	1108.62	1445.81	1298.17	1464.91	1657.27	1331.09
sex_indep_static_none	53111	447.048	438.165	451.735	502.412	466.741	504.564
Fig. S5D	Total_sites	male STAT5-high	male STAT5-low	female control
DHS_set_01_2373	2373	1785.78	625.937	1042.97
DHS_set_02_399	399	707.021	291.401	448.141
DHS_set_03_1974	1974	2005.18	694.693	1164.54
DHS_set_04_354	354	1204.98	441.403	611.52
DHS_set_05_1620	1620	2176	749.69	1282.17
DHS_set_06_487	487	1084.94	411.208	710.268
DHS_set_07_1133	1133	2647.5	892.856	1522.58
